# Integrated Framework for Probing Multimodal Protein Foundation Models with Structure-Functional Interpretability Analysis in Detection of Allosteric Binding Sites

**DOI:** 10.64898/2026.07.02.736203

**Authors:** Alina Bazarova, Gennady M. Verkhivker

## Abstract

Allosteric regulation represents a fundamental mechanism of protein function, yet distinguishing allosteric from orthosteric protein binding sites remains a persistent computational challenge. While multimodal protein foundation models offer the potential to integrate complementary biological signals including sequence, structure, functional annotations, and conformational dynamics, their performance determinants in allosteric binding site detection remain poorly understood. We introduce a unified computational framework for profiling multimodal protein foundation models across distinct binding-site separability regimes. Rather than evaluating models solely by predictive accuracy, the framework combines systematic modality embedding ablations, encoder architecture comparisons, and variance decomposition to characterize how evolutionary, structural, functional, and dynamical information contribute to allosteric site discrimination. Using the OneProt multimodal model, we evaluate two complementary levels of multimodal integration: (a) encoder architectures that differ in the modalities incorporated during pretraining, and (b) downstream combinations of pocket, sequence, and text embeddings used for classification. To systematically probe the determinants of model performance, we benchmark these configurations across four assembled datasets of protein complexes representing a spectrum of biological complexity and a range of structural, dynamic, and evolutionary context for orthosteric and allosteric binding sites. Through comprehensive embedding ablations, encoder architecture comparisons, and variance decomposition, we demonstrate that model performance is governed primarily by intrinsic dataset properties rather than architectural complexity, with dataset identity accounting for 63.7% of explainable variance. Across all examined datasets, we identify three distinct separability regimes: a low-separability regime where current representations fail to reliably distinguish the two classes; an intermediate regime where multimodal integration substantially improves performance; and a high-separability regime where most architectures converge to near-ceiling performance. Critically, embedding contributions are regime-dependent: pocket geometry dominates when regulatory classes share structural contexts, while text and sequence embeddings become essential when evolutionary constraint distinguishes them. At the encoder level, structural and molecular dynamics encoders provide the greatest benefit in intermediate- and high-separability settings. Structure-functional analysis of correctly classified binding sites reveals that prediction success reflects the underlying biological organization of each regime. These findings establish that the success of multimodal foundation models depends critically on alignment between available modalities and the biological signatures that distinguish regulatory classes in each dataset.
