## Supporting Text S1-S4, Supporting Figures S1-S5 and Supporting Tables S1,S2. for "Integrated Framework for Probing Multimodal Protein Foundation Models with Structure-Functional Interpretability Analysis in Detection of Allosteric Binding Sites": Table_S1.xlsx

### Sheet: Sheet1
Table S1. Complete mean ROC-AUC values (± standard deviation) for all combinations of datasets, embedding configurations, and OneProt encoder architectures. Values represent the mean ROC-AUC across ten independent runs, with standard deviation in parentheses. Rows correspond to the four datasets arranged according to increasing separability: PPI-Site, KinSite, Dual-Site, and AlloDiverse. Columns …
Model	Dataset	Embedding	MEAN_AUC	STD_AUC
Pocket+Text	PPI-Site	Pocket only	0.59719	0.046356
Pocket+Text	PPI-Site	Pocket+Text	0.446817	0.0727192
Pocket+Text	PPI-Site	Pocket+Sequence	0.55983	0.0176624
Pocket+Text	PPI-Site	Pocket+Sequence+Text	0.497379	0.0202069
Pocket+Text	KinSite	Pocket only	0.516755	0.0358713
Pocket+Text	KinSite	Pocket+Text	0.663158	0.0127349
Pocket+Text	KinSite	Pocket+Sequence	0.524495	0.023195
Pocket+Text	KinSite	Pocket+Sequence+Text	0.7505	0.0219125
Pocket+Text	Dual-Site	Pocket only	0.562634	0.0185233
Pocket+Text	Dual-Site	Pocket+Text	0.744101	0.0257754
Pocket+Text	Dual-Site	Pocket+Sequence	0.705163	0.153662
Pocket+Text	Dual-Site	Pocket+Sequence+Text	0.71569	0.0083803
Pocket+Text	AlloDiverse	Pocket only	0.64207	0.142587
Pocket+Text	AlloDiverse	Pocket+Text	0.747161	0.0241992
Pocket+Text	AlloDiverse	Pocket+Sequence	0.849473	0.0499322
Pocket+Text	AlloDiverse	Pocket+Sequence+Text	0.675496	0.0719885
ST+Pocket+Text	PPI-Site	Pocket only	0.670092	0.0233065
ST+Pocket+Text	PPI-Site	Pocket+Text	0.609433	0.0299342
ST+Pocket+Text	PPI-Site	Pocket+Sequence	0.592063	0.0306954
ST+Pocket+Text	PPI-Site	Pocket+Sequence+Text	0.540019	0.0313269
ST+Pocket+Text	KinSite	Pocket only	0.555785	0.0550519
ST+Pocket+Text	KinSite	Pocket+Text	0.600266	0.0522549
ST+Pocket+Text	KinSite	Pocket+Sequence	0.585432	0.0154803
ST+Pocket+Text	KinSite	Pocket+Sequence+Text	0.575838	0.0436013
ST+Pocket+Text	Dual-Site	Pocket only	0.801971	0.0123436
ST+Pocket+Text	Dual-Site	Pocket+Sequence	0.799081	0.00510238
ST+Pocket+Text	Dual-Site	Pocket+Sequence+Text	0.742833	0.00958017
ST+Pocket+Text	AlloDiverse	Pocket only	0.881782	0.00203674
ST+Pocket+Text	AlloDiverse	Pocket+Text	0.932181	0.0304774
ST+Pocket+Text	AlloDiverse	Pocket+Sequence	0.965892	0.00628954
ST+Pocket+Text	AlloDiverse	Pocket+Sequence+Text	0.966483	0.00562378
SG+Pocket+Text	PPI-Site	Pocket only	0.607651	0.0220237
SG+Pocket+Text	PPI-Site	Pocket+Text	0.63298	0.0470885
SG+Pocket+Text	PPI-Site	Pocket+Sequence	0.532035	0.0103586
SG+Pocket+Text	PPI-Site	Pocket+Sequence+Text	0.514296	0.0476756
SG+Pocket+Text	KinSite	Pocket only	0.504908	0.0271464
SG+Pocket+Text	KinSite	Pocket+Text	0.682545	0.0244339
SG+Pocket+Text	KinSite	Pocket+Sequence	0.410526	0.00334765
SG+Pocket+Text	KinSite	Pocket+Sequence+Text	0.671641	0.0153225
SG+Pocket+Text	Dual-Site	Pocket only	0.761447	0.0231185
SG+Pocket+Text	Dual-Site	Pocket+Sequence	0.784985	0.00171475
SG+Pocket+Text	Dual-Site	Pocket+Sequence+Text	0.766569	0.00834646
SG+Pocket+Text	AlloDiverse	Pocket only	0.764827	0.027377
SG+Pocket+Text	AlloDiverse	Pocket+Text	0.675342	0.0343566
SG+Pocket+Text	AlloDiverse	Pocket+Sequence	0.971959	0.00122275
SG+Pocket+Text	AlloDiverse	Pocket+Sequence+Text	0.971329	0.000615732
ST+SG+Pocket+Text	PPI-Site	Pocket only	0.517628	0.0130366
ST+SG+Pocket+Text	PPI-Site	Pocket+Text	0.469035	0.0376735
ST+SG+Pocket+Text	PPI-Site	Pocket+Sequence	0.476724	0.0176553
ST+SG+Pocket+Text	PPI-Site	Pocket+Sequence+Text	0.507586	0.0390609
ST+SG+Pocket+Text	KinSite	Pocket only	0.519831	0.0975146
ST+SG+Pocket+Text	KinSite	Pocket+Text	0.502732	0.0368079
ST+SG+Pocket+Text	KinSite	Pocket+Sequence	0.538064	0.0445971
ST+SG+Pocket+Text	KinSite	Pocket+Sequence+Text	0.681634	0.0268608
ST+SG+Pocket+Text	Dual-Site	Pocket only	0.395578	0.106205
ST+SG+Pocket+Text	Dual-Site	Pocket+Text	0.443827	0.0325802
ST+SG+Pocket+Text	Dual-Site	Pocket+Sequence	0.780459	0.00472507
ST+SG+Pocket+Text	Dual-Site	Pocket+Sequence+Text	0.727911	0.0127031
ST+SG+Pocket+Text	AlloDiverse	Pocket only	0.922257	0.0127282
ST+SG+Pocket+Text	AlloDiverse	Pocket+Text	0.643613	0.0383634
ST+SG+Pocket+Text	AlloDiverse	Pocket+Sequence	0.898332	0.0190103
ST+SG+Pocket+Text	AlloDiverse	Pocket+Sequence+Text	0.751792	0.067072
MD+ST+Pocket+Text	PPI-Site	Pocket only	0.570998	0.0375087
MD+ST+Pocket+Text	PPI-Site	Pocket+Text	0.581644	0.118137
MD+ST+Pocket+Text	PPI-Site	Pocket+Sequence	0.524296	0.0477773
MD+ST+Pocket+Text	PPI-Site	Pocket+Sequence+Text	0.52327	0.0131271
MD+ST+Pocket+Text	KinSite	Pocket only	0.499556	0.0409953
MD+ST+Pocket+Text	KinSite	Pocket+Text	0.465445	0.0224977
MD+ST+Pocket+Text	KinSite	Pocket+Sequence	0.509105	0.0294952
MD+ST+Pocket+Text	KinSite	Pocket+Sequence+Text	0.641861	0.0316056
MD+ST+Pocket+Text	Dual-Site	Pocket only	0.799752	0.0141148
MD+ST+Pocket+Text	Dual-Site	Pocket+Text	0.29989	0.0130514
MD+ST+Pocket+Text	Dual-Site	Pocket+Sequence	0.790004	0.00807694
MD+ST+Pocket+Text	Dual-Site	Pocket+Sequence+Text	0.772854	0.0284655
MD+ST+Pocket+Text	AlloDiverse	Pocket only	0.853153	0.0135553
MD+ST+Pocket+Text	AlloDiverse	Pocket+Text	0.942512	0.0163749
MD+ST+Pocket+Text	AlloDiverse	Pocket+Sequence	0.972939	0.00228208
MD+ST+Pocket+Text	AlloDiverse	Pocket+Sequence+Text	0.973501	0.000483808
MD+SG+Pocket+Text	PPI-Site	Pocket only	0.525315	0.0507496
MD+SG+Pocket+Text	PPI-Site	Pocket+Text	0.549898	0.0992148
MD+SG+Pocket+Text	PPI-Site	Pocket+Sequence	0.516828	0.0463761
MD+SG+Pocket+Text	PPI-Site	Pocket+Sequence+Text	0.490946	0.0173341
MD+SG+Pocket+Text	KinSite	Pocket only	0.437553	0.0501912
MD+SG+Pocket+Text	KinSite	Pocket+Text	0.658805	0.00411551
MD+SG+Pocket+Text	KinSite	Pocket+Sequence	0.444948	0.0830771
MD+SG+Pocket+Text	KinSite	Pocket+Sequence+Text	0.654342	0.0182692
MD+SG+Pocket+Text	Dual-Site	Pocket only	0.792028	0.0180843
MD+SG+Pocket+Text	Dual-Site	Pocket+Text	0.725756	0.0374094
MD+SG+Pocket+Text	Dual-Site	Pocket+Sequence	0.78277	0.00788197
MD+SG+Pocket+Text	Dual-Site	Pocket+Sequence+Text	0.709669	0.0292354
MD+SG+Pocket+Text	AlloDiverse	Pocket only	0.841142	0.0139007
MD+SG+Pocket+Text	AlloDiverse	Pocket+Text	0.942606	0.010673
MD+SG+Pocket+Text	AlloDiverse	Pocket+Sequence	0.971533	0.00135408
MD+SG+Pocket+Text	AlloDiverse	Pocket+Sequence+Text	0.971332	0.00233751
MD+ST+SG+Pocket+Text	PPI-Site	Pocket only	0.653705	0.033629
MD+ST+SG+Pocket+Text	PPI-Site	Pocket+Text	0.668509	0.101086
MD+ST+SG+Pocket+Text	PPI-Site	Pocket+Sequence	0.620995	0.0177616
MD+ST+SG+Pocket+Text	PPI-Site	Pocket+Sequence+Text	0.525321	0.0330415
MD+ST+SG+Pocket+Text	KinSite	Pocket only	0.470886	0.0299607
MD+ST+SG+Pocket+Text	KinSite	Pocket+Text	0.56147	0.0157695
MD+ST+SG+Pocket+Text	KinSite	Pocket+Sequence	0.468044	0.0333535
MD+ST+SG+Pocket+Text	KinSite	Pocket+Sequence+Text	0.655519	0.00862111
MD+ST+SG+Pocket+Text	Dual-Site	Pocket only	0.836127	0.0106146
MD+ST+SG+Pocket+Text	Dual-Site	Pocket+Sequence	0.811558	0.00375089
MD+ST+SG+Pocket+Text	Dual-Site	Pocket+Sequence+Text	0.743561	0.00449695
MD+ST+SG+Pocket+Text	AlloDiverse	Pocket only	0.850044	0.00727651
MD+ST+SG+Pocket+Text	AlloDiverse	Pocket+Text	0.948377	0.00873613
MD+ST+SG+Pocket+Text	AlloDiverse	Pocket+Sequence	0.972853	0.000850066
MD+ST+SG+Pocket+Text	AlloDiverse	Pocket+Sequence+Text	0.974555	0.000276466
