## Supporting Text S1-S4, Supporting Figures S1-S5 and Supporting Tables S1,S2. for "Integrated Framework for Probing Multimodal Protein Foundation Models with Structure-Functional Interpretability Analysis in Detection of Allosteric Binding Sites": Table_S2.xlsx

### Sheet: Sheet1
Table S2. Complete mean PR-AUC values (± standard deviation) for all combinations of datasets, embedding configurations, and OneProt encoder architectures. Values represent the mean PR-AUC (Area Under the Precision-Recall Curve) across ten independent runs, with standard deviation in parentheses. Rows correspond to the datasets for which PR-AUC data are available: KinSite and AlloDiverse (with bo…
Encoder	Dataset	Embedding	Mean AUPR	Std AUPR
Pocket+Text	AlloDiverse original	Pocket only	0.755091	0.101827
Pocket+Text	AlloDiverse original	Pocket+Text	0.82158	0.0177302
Pocket+Text	AlloDiverse original	Pocket+Sequence	0.923675	0.0341393
Pocket+Text	AlloDiverse original	Pocket+Sequence+Text	0.741509	0.0780305
Pocket+Text	AlloDiverse balanced	Pocket only	0.758047	0.0829847
Pocket+Text	AlloDiverse balanced	Pocket+Text	0.777702	0.0335892
Pocket+Text	AlloDiverse balanced	Pocket+Sequence	0.932189	0.03192
Pocket+Text	AlloDiverse balanced	Pocket+Sequence+Text	0.751181	0.146685
Pocket+Text	KinSite	Pocket only	0.0528132	0.0264431
Pocket+Text	KinSite	Pocket+Text	0.0613522	0.00607887
Pocket+Text	KinSite	Pocket+Sequence	0.0524507	0.024753
Pocket+Text	KinSite	Pocket+Sequence+Text	0.162266	0.0218822
ST+Pocket+Text	AlloDiverse original	Pocket only	0.910936	0.00522582
ST+Pocket+Text	AlloDiverse original	Pocket+Text	0.93981	0.0443701
ST+Pocket+Text	AlloDiverse original	Pocket+Sequence	0.981287	0.0049322
ST+Pocket+Text	AlloDiverse original	Pocket+Sequence+Text	0.981109	0.00313936
ST+Pocket+Text	AlloDiverse balanced	Pocket only	0.913267	0.0070782
ST+Pocket+Text	AlloDiverse balanced	Pocket+Text	0.972281	0.00278217
ST+Pocket+Text	AlloDiverse balanced	Pocket+Sequence	0.98538	0.00150866
ST+Pocket+Text	AlloDiverse balanced	Pocket+Sequence+Text	0.985669	0.000785855
ST+Pocket+Text	KinSite	Pocket only	0.0557604	0.0139257
ST+Pocket+Text	KinSite	Pocket+Text	0.0556114	0.0107672
ST+Pocket+Text	KinSite	Pocket+Sequence	0.0830599	0.0249012
ST+Pocket+Text	KinSite	Pocket+Sequence+Text	0.0568353	0.0157221
SG+Pocket+Text	AlloDiverse original	Pocket only	0.822267	0.0163391
SG+Pocket+Text	AlloDiverse original	Pocket+Text	0.739006	0.0426129
SG+Pocket+Text	AlloDiverse original	Pocket+Sequence	0.985698	0.000705324
SG+Pocket+Text	AlloDiverse original	Pocket+Sequence+Text	0.983974	0.000313456
SG+Pocket+Text	AlloDiverse balanced	Pocket only	0.823115	0.0133327
SG+Pocket+Text	AlloDiverse balanced	Pocket+Text	0.828154	0.0291058
SG+Pocket+Text	AlloDiverse balanced	Pocket+Sequence	0.985807	0.000731926
SG+Pocket+Text	AlloDiverse balanced	Pocket+Sequence+Text	0.984371	0.000955454
SG+Pocket+Text	KinSite	Pocket only	0.0545873	0.0189274
SG+Pocket+Text	KinSite	Pocket+Text	0.0786503	0.0223236
SG+Pocket+Text	KinSite	Pocket+Sequence	0.0325265	0.00188553
SG+Pocket+Text	KinSite	Pocket+Sequence+Text	0.0814258	0.0154105
MD+ST+Pocket+Text	AlloDiverse original	Pocket only	0.87928	0.0160989
MD+ST+Pocket+Text	AlloDiverse original	Pocket+Text	0.961755	0.0144502
MD+ST+Pocket+Text	AlloDiverse original	Pocket+Sequence	0.986192	0.0011663
MD+ST+Pocket+Text	AlloDiverse original	Pocket+Sequence+Text	0.985453	0.000180087
MD+ST+Pocket+Text	AlloDiverse balanced	Pocket only	0.874575	0.0155369
MD+ST+Pocket+Text	AlloDiverse balanced	Pocket+Text	0.971589	0.00198305
MD+ST+Pocket+Text	AlloDiverse balanced	Pocket+Sequence	0.986339	0.000738286
MD+ST+Pocket+Text	AlloDiverse balanced	Pocket+Sequence+Text	0.9842	0.000354351
MD+ST+Pocket+Text	KinSite	Pocket only	0.0529068	0.0180149
MD+ST+Pocket+Text	KinSite	Pocket+Text	0.0427493	0.0075607
MD+ST+Pocket+Text	KinSite	Pocket+Sequence	0.0371133	0.00254679
MD+ST+Pocket+Text	KinSite	Pocket+Sequence+Text	0.0706005	0.0142751
MD+SG+Pocket+Text	AlloDiverse original	Pocket only	0.876682	0.0148865
MD+SG+Pocket+Text	AlloDiverse original	Pocket+Text	0.963679	0.00775806
MD+SG+Pocket+Text	AlloDiverse original	Pocket+Sequence	0.985421	0.000561489
MD+SG+Pocket+Text	AlloDiverse original	Pocket+Sequence+Text	0.98397	0.00141597
MD+SG+Pocket+Text	AlloDiverse balanced	Pocket only	0.876509	0.0182336
MD+SG+Pocket+Text	AlloDiverse balanced	Pocket+Text	0.974616	0.00134268
MD+SG+Pocket+Text	AlloDiverse balanced	Pocket+Sequence	0.985773	0.000688618
MD+SG+Pocket+Text	AlloDiverse balanced	Pocket+Sequence+Text	0.987207	0.000825281
MD+SG+Pocket+Text	KinSite	Pocket only	0.0444892	0.0192644
MD+SG+Pocket+Text	KinSite	Pocket+Text	0.0771782	0.00267242
MD+SG+Pocket+Text	KinSite	Pocket+Sequence	0.0441722	0.0277535
MD+SG+Pocket+Text	KinSite	Pocket+Sequence+Text	0.079466	0.0207857
ST+SG+Pocket+Text	AlloDiverse original	Pocket only	0.963986	0.00510442
ST+SG+Pocket+Text	AlloDiverse original	Pocket+Text	0.703362	0.0457286
ST+SG+Pocket+Text	AlloDiverse original	Pocket+Sequence	0.952082	0.0116449
ST+SG+Pocket+Text	AlloDiverse original	Pocket+Sequence+Text	0.808936	0.0807959
ST+SG+Pocket+Text	AlloDiverse balanced	Pocket only	0.948881	0.0160054
ST+SG+Pocket+Text	AlloDiverse balanced	Pocket+Text	0.882477	0.0277137
ST+SG+Pocket+Text	AlloDiverse balanced	Pocket+Sequence	0.947538	0.0111269
ST+SG+Pocket+Text	AlloDiverse balanced	Pocket+Sequence+Text	0.921052	0.00897182
ST+SG+Pocket+Text	KinSite	Pocket only	0.045323	0.0126595
ST+SG+Pocket+Text	KinSite	Pocket+Text	0.03619	0.00338061
ST+SG+Pocket+Text	KinSite	Pocket+Sequence	0.0415154	0.00923233
ST+SG+Pocket+Text	KinSite	Pocket+Sequence+Text	0.15397	0.0687249
MD+ST+SG+Pocket+Text	AlloDiverse original	Pocket only	0.877285	0.00643614
MD+ST+SG+Pocket+Text	AlloDiverse original	Pocket+Text	0.951153	0.0194958
MD+ST+SG+Pocket+Text	AlloDiverse original	Pocket+Sequence	0.986323	0.000518463
MD+ST+SG+Pocket+Text	AlloDiverse original	Pocket+Sequence+Text	0.985724	0.000227609
MD+ST+SG+Pocket+Text	AlloDiverse balanced	Pocket only	0.889207	0.0157215
MD+ST+SG+Pocket+Text	AlloDiverse balanced	Pocket+Text	0.971314	0.00571726
MD+ST+SG+Pocket+Text	AlloDiverse balanced	Pocket+Sequence	0.986098	0.000208116
MD+ST+SG+Pocket+Text	AlloDiverse balanced	Pocket+Sequence+Text	0.984168	0.000744439
MD+ST+SG+Pocket+Text	KinSite	Pocket only	0.0512932	0.0216905
MD+ST+SG+Pocket+Text	KinSite	Pocket+Text	0.087334	0.0245962
MD+ST+SG+Pocket+Text	KinSite	Pocket+Sequence	0.0553212	0.0230459
MD+ST+SG+Pocket+Text	KinSite	Pocket+Sequence+Text	0.100498	0.0225248
